# Eco-physiological and transcriptomic plasticity of *Dianthus inoxianus* in response to drought

**DOI:** 10.64898/2026.04.08.702570

**Authors:** Alba Rodríguez-Parra, Francisco Balao

## Abstract

Phenotypic plasticity is a key mechanism by which plants adjust their traits to environmental changes. These phenotypic adjustments are driven by plastic changes in gene expression regulated by gene regulatory networks. Drought, a major selective force in Mediterranean ecosystems, provides a powerful context to examine how genomic plasticity translates into phenotypic responses. Here, we used *Dianthus inoxianus*, a drought-tolerant Mediterranean carnation, in order to characterize the phenotypic and transcriptomic plasticity in response to drought stress combining ecophysiological measurements with RNA-seq, gene co-expression and gene regulatory network analyses. Most of the phenotypic traits exhibited low plasticity in response to drought, except water and osmotic potential. At transcriptome level, we identified 57 plastic genes, suggesting that drought tolerance in *D. inoxianus* relies predominantly on constitutive gene expression. These plastic genes were enriched in processes typically related to drought response, such as cell wall components and abscisic acid (ABA) signaling. Some plastic genes belonged to drought-responsive modules, while others were hubs in different modules acting as inter-modular connectors. Furthermore, the regulatory network revealed that these plastic genes were strongly regulated by multiple stress-responsive transcription factors, and that drought-associated modules were regulated through both ABA-dependent and ABA-independent pathways. In addition, we identified contrasting patterns of canalization and decanalization, with immune and post-transcriptional regulation remaining canalized under drought, whereas photosynthesis and amino acid metabolism became decanalized, potentially releasing cryptic genetic variation. Overall, our results emphasise that drought tolerance in *D. inoxianus* emerges from a strategy combining preadaptation with targeted plasticity in key molecular pathways.
