## Supplementary material for "Eco-physiological and transcriptomic plasticity of *Dianthus inoxianus* in response to drought": Table S1

### Sheet: Hoja1
Phenotypic traits	WW mean	WS mean	p value
Ψwpd (MPa)	-0.548 ± 0.235	-1.34 ± 0.487	0.005*
Ψwmd (MPa)	-0.977 ± 0.423	-0.974 ± 0.325	0.99
Ψπpd (MPa)	-1.93 ± 0.28	-1.92 ± 0.414	0.982
Ψπmd (MPa)	-1.92 ± 0.221	-2.28 ± 0.399	0.095
RWCpd (%)	72.9 ± 8.93	71.5 ± 8.69	0.792
RWCmd (%)	66.6 ± 6.87	59.8 ± 5.84	0.095
FvFm	0.592 ± 0.1	0.617 ± 0.109	0.597
