## Supplementary material for "Eco-physiological and transcriptomic plasticity of *Dianthus inoxianus* in response to drought": Table S2

### Sheet: Hoja1
Gene ID	Annotation	WW mean	WS mean	logFC	Plasticity direction
DIABRO_000199	SSL3	0.624 ± 0.144	3.008 ± 2.408	1.41911*	Up
DIABRO_000289	FATB	9.701 ± 3.845	6.596 ± 1.66	-0.2838*	Down
DIABRO_002784	MCU3	77.365 ± 27.898	49.682 ± 12.284	-0.36081*	Down
DIABRO_004665	alpha/beta-Hydrolases superfamily protein	71.843 ± 40.624	93.668 ± 41.966	0.32534*	Up
DIABRO_005722	CYP72A219-like	1.095 ± 0.957	0.149 ± 0.08	-1.40702*	Down
DIABRO_005829		124.652 ± 54.137	298.224 ± 192.936	0.75004*	Up
DIABRO_007171	EXL3	1038	15.633 ± 5.813	-0.18586*	Down
DIABRO_007308	Retrovirus-related Pol polyprotein from transposon	57.513 ± 17.892	104.171 ± 59.641	0.49236*	Up
DIABRO_007591	DMS3	2.605 ± 0.956	1.551 ± 0.634	-0.4469*	Down
DIABRO_008569	AGAMOUS-like 2	0.824 ± 0.647	0.207 ± 0.072	-1.15962*	Down
DIABRO_010020	F3H	1.198 ± 0.59	1.696 ± 0.78	0.40821*	Up
DIABRO_010026	Pathogenesis-related thaumatin superfamily protein (PR-5 family)	3.033 ± 1.743	2.46 ± 0.467	-0.11142*	Down
DIABRO_011831	CAR1	0.63 ± 0.269	0.987 ± 0.756	0.31873*	Up
DIABRO_012336	RD22	87.062 ± 83.159	10.698 ± 5.9	-0.98598*	Down
DIABRO_012352	NB-ARC domain-containing disease resistance protein	0.106 ± 0.052	1.188 ± 1.035	2.04034*	Up
DIABRO_013748	T2 family ribonuclease	15.895 ± 5.98	24.596 ± 11.429	0.42318*	Up
DIABRO_013767	SKU5	1.051 ± 0.228	2.939 ± 2.21	0.97846*	Up
DIABRO_013845		6.862 ± 2.621	13.496 ± 9.001	0.46391*	Up
DIABRO_014285	RAD3-like	1.353 ± 1.158	0.478 ± 0.098	-0.77059*	Down
DIABRO_017442		2.284 ± 1.811	0.2 ± 0.164	-1.9003*	Down
DIABRO_017591		2.802 ± 2.306	0.725 ± 0.268	-0.94316*	Down
DIABRO_017908	ACH1	0.232 ± 0.092	0.8 ± 0.614	1.2074*	Up
DIABRO_018432	SMR4-like	2.183 ± 1.95	0.376 ± 0.309	-1.31591*	Down
DIABRO_019198	CYP707A3	15.274 ± 2.992	25.707 ± 14.016	0.3023*	Up
DIABRO_019242	HIP	6263	3.767 ± 0.759	-0.41381*	Down
DIABRO_019403	SOH1	111.569 ± 30.267	66.018 ± 14.81	-0.47549*	Down
DIABRO_020504	ABP19a-like	9.216 ± 3.495	49.006 ± 30.493	1.61618*	Up
DIABRO_020615	SAUR36-like	0.185 ± 0.047	0.814 ± 0.715	1.3329*	Up
DIABRO_020709	PGX1	4.246 ± 3.907	5.05 ± 4.467	0.27883*	Up
DIABRO_020743		12.41 ± 3.339	28.178 ± 19.929	0.61888*	Up
DIABRO_021419	NIG	1.508 ± 0.929	0.532 ± 0.221	-0.93139*	Down
DIABRO_023861	ATCESA7	4.194 ± 0.635	11.703 ± 4.629	1.06764*	Up
DIABRO_025187	ARAF	2.501 ± 2.207	1.23 ± 0.65	-0.39438*	Down
DIABRO_025190	Jasmonate-induced protein	33.594 ± 15.217	39.398 ± 8.888	0.34628*	Up
DIABRO_025790	GH9B8	1.71 ± 0.362	3.434 ± 2.384	0.49097*	Up
DIABRO_027617	HOTHEAD	2.675 ± 0.747	5.932 ± 3.569	0.69232*	Up
DIABRO_027622	FRUCT5	1.282 ± 0.969	0.306 ± 0.063	-1.28246*	Down
DIABRO_027961	Mitochondrial substrate carrier family protein	0.797 ± 0.615	0.089 ± 0.016	-2.14202*	Down
DIABRO_028083	ABCG6	1.944 ± 0.645	3.408 ± 2.173	0.40937*	Up
DIABRO_029083		1.643 ± 1.035	1.164 ± 0.399	-0.2033*	Down
DIABRO_029982	PARL	0.09 ± 0.016	0.914 ± 0.836	1.87099*	Up
DIABRO_030906	CTPS1	6.531 ± 1.123	27.253 ± 21.65	1.04184*	Up
DIABRO_031842		17.526 ± 5.355	12.58 ± 4.064	-0.28215*	Down
DIABRO_032623	PMZ	0.915 ± 0.149	3.425 ± 2.385	1.28331*	Up
DIABRO_034718	FLA11	3.697 ± 0.64	13.667 ± 8.895	1.31302*	Up
DIABRO_035720	transmembrane protein	2.279 ± 1.074	6.107 ± 4.979	0.67422*	Up
DIABRO_036764	CSLD3	2.173 ± 1.793	5.25 ± 2.029	1.15617*	Up
DIABRO_037095	CSLD5	3.296 ± 2.455	1.13 ± 0.386	-0.79545*	Down
DIABRO_037551		1.576 ± 1.47	0.186 ± 0.034	-1.79303*	Down
DIABRO_037589	XRN3	2.124 ± 1.104	1.775 ± 0.857	-0.10065*	Down
DIABRO_038380	PIP5K4	1.416 ± 1.195	0.172 ± 0.071	-1.81858*	Down
DIABRO_039517	F-box family protein.	4.872 ± 1.604	7.641 ± 1.597	0.51505*	Up
DIABRO_039719	PYL4	11.084 ± 5.637	18.298 ± 10.051	0.45809*	Up
DIABRO_041124		3.675 ± 0.638	5.486 ± 3.744	0.15999*	Up
DIABRO_042066	DNA repair metallo-beta-lactamase family protein	10.71 ± 1.83	16.154 ± 8.782	0.29048*	Up
DIABRO_042379	putative RNA-directed DNA polymerase	37.793 ± 12.61	39.849 ± 12.62	0.17179*	Up
DIABRO_043572	(FRAN) RNA-directed DNA polymerase	0.727 ± 0.529	0.294 ± 0.132	-0.66799*	Down
