## Supplementary material for "Eco-physiological and transcriptomic plasticity of *Dianthus inoxianus* in response to drought": Table S3

Node2	TFs	n_TFs
DIABRO_000199	DIABRO_000291; DIABRO_000244; DIABRO_000463; DIABRO_001073; DIABRO_004372; DIABRO_002208; DIABRO_002590; DIABRO_002792; DIABRO_004314; DIABRO_002343; DIABRO_001985; DIABRO_001999; DIABRO_002712; DIABRO_004233; DIABRO_003703; DIABRO_003772; DIABRO_000085; DIABRO_001847; DIABRO_004231; DIABRO_003139; DIABRO_004065	21
DIABRO_000289	DIABRO_004233; DIABRO_002590; DIABRO_002996; DIABRO_005037; DIABRO_003628; DIABRO_003055; DIABRO_004065; DIABRO_000249; DIABRO_003668; DIABRO_004382; DIABRO_001875; DIABRO_003419; DIABRO_003733; DIABRO_001985; DIABRO_003139	15
DIABRO_002784	DIABRO_000378; DIABRO_002338; DIABRO_014963; DIABRO_002013; DIABRO_030744; DIABRO_033562; DIABRO_014832; DIABRO_026304; DIABRO_039870; DIABRO_014161; DIABRO_024592; DIABRO_035325; DIABRO_017264; DIABRO_003513; DIABRO_013186; DIABRO_033759; DIABRO_018225; DIABRO_010559; DIABRO_020350; DIABRO_004941; DIABRO_005963; DIABRO_017967; DIABRO_008236; DIABRO_008828; DIABRO_033853; DIABRO_006647; DIABRO_00…	80
DIABRO_004665	DIABRO_030962; DIABRO_030265; DIABRO_010236; DIABRO_043642; DIABRO_000546; DIABRO_035887; DIABRO_043433; DIABRO_019405; DIABRO_009846; DIABRO_021373; DIABRO_016434; DIABRO_022012; DIABRO_005104; DIABRO_043162; DIABRO_021976; DIABRO_012123; DIABRO_029797; DIABRO_015795; DIABRO_035881; DIABRO_004430; DIABRO_033541; DIABRO_021089; DIABRO_016900; DIABRO_035891; DIABRO_029503; DIABRO_039625; DIABRO_02…	73
DIABRO_005722	DIABRO_020967; DIABRO_009579; DIABRO_025874; DIABRO_017341; DIABRO_025716; DIABRO_031144; DIABRO_021294; DIABRO_029967; DIABRO_010260; DIABRO_035948; DIABRO_009979; DIABRO_024294; DIABRO_035550; DIABRO_031432; DIABRO_019001; DIABRO_014354; DIABRO_005038; DIABRO_002013; DIABRO_002404; DIABRO_025351; DIABRO_000711; DIABRO_016768; DIABRO_037397; DIABRO_035100; DIABRO_016434; DIABRO_039953; DIABRO_03…	135
DIABRO_005829	DIABRO_025581; DIABRO_027605; DIABRO_005532; DIABRO_007519; DIABRO_036909; DIABRO_037070; DIABRO_030820; DIABRO_030884; DIABRO_007548; DIABRO_004364; DIABRO_039982; DIABRO_002405; DIABRO_035209; DIABRO_028511; DIABRO_004317; DIABRO_002792; DIABRO_009850; DIABRO_009851; DIABRO_005405; DIABRO_032712; DIABRO_029811; DIABRO_022850; DIABRO_005701; DIABRO_038044; DIABRO_031161; DIABRO_030265; DIABRO_03…	76
DIABRO_007171	DIABRO_036660; DIABRO_033174; DIABRO_001709; DIABRO_010775; DIABRO_038010; DIABRO_037905; DIABRO_019405; DIABRO_028471; DIABRO_028187; DIABRO_021636; DIABRO_010712; DIABRO_039175; DIABRO_022012; DIABRO_025936; DIABRO_015122; DIABRO_010332; DIABRO_033476; DIABRO_004329; DIABRO_027735; DIABRO_000513; DIABRO_038727; DIABRO_018984; DIABRO_019811; DIABRO_005237; DIABRO_018102; DIABRO_028346; DIABRO_02…	60
DIABRO_007308	DIABRO_029917; DIABRO_017191; DIABRO_028116; DIABRO_004164; DIABRO_024641; DIABRO_033432; DIABRO_026915; DIABRO_015823; DIABRO_031098; DIABRO_009579; DIABRO_037680; DIABRO_004233; DIABRO_034339; DIABRO_025923; DIABRO_021676; DIABRO_002991; DIABRO_034930; DIABRO_038258; DIABRO_033991; DIABRO_022705; DIABRO_020350; DIABRO_039101; DIABRO_009096; DIABRO_010347; DIABRO_013921; DIABRO_008969; DIABRO_02…	93
DIABRO_007591	DIABRO_015057; DIABRO_001308; DIABRO_021088; DIABRO_019057; DIABRO_040044; DIABRO_022925; DIABRO_027994; DIABRO_014277; DIABRO_037066; DIABRO_008151; DIABRO_021294; DIABRO_006049; DIABRO_004420; DIABRO_029159; DIABRO_035729; DIABRO_009536; DIABRO_031710; DIABRO_017215; DIABRO_013405; DIABRO_018075; DIABRO_001617; DIABRO_009708; DIABRO_018934; DIABRO_009895; DIABRO_004096; DIABRO_035845; DIABRO_02…	65
DIABRO_010020	DIABRO_004351; DIABRO_030744; DIABRO_015109; DIABRO_003088; DIABRO_014338; DIABRO_035708; DIABRO_034259; DIABRO_039899; DIABRO_027829; DIABRO_025536; DIABRO_005040; DIABRO_030610; DIABRO_027960; DIABRO_022919; DIABRO_018533; DIABRO_036366; DIABRO_004989; DIABRO_037100; DIABRO_000966; DIABRO_007601; DIABRO_010742; DIABRO_026072; DIABRO_004372; DIABRO_002868; DIABRO_041076; DIABRO_035125; DIABRO_00…	80
DIABRO_010026	DIABRO_000286; DIABRO_022946; DIABRO_027919; DIABRO_025916; DIABRO_035545; DIABRO_022915; DIABRO_020583; DIABRO_025396; DIABRO_018241; DIABRO_035845; DIABRO_033759; DIABRO_022341; DIABRO_009708; DIABRO_025429; DIABRO_035948; DIABRO_009837; DIABRO_016693; DIABRO_009538; DIABRO_025657; DIABRO_025408; DIABRO_001362; DIABRO_010199; DIABRO_009722; DIABRO_043037; DIABRO_012899; DIABRO_018426; DIABRO_00…	67
DIABRO_011831	DIABRO_031710; DIABRO_010910; DIABRO_037574; DIABRO_038451; DIABRO_036275; DIABRO_002338; DIABRO_012771; DIABRO_022012; DIABRO_031868; DIABRO_027467; DIABRO_029990; DIABRO_034924; DIABRO_021294; DIABRO_035353; DIABRO_024191; DIABRO_004456; DIABRO_005038; DIABRO_030975; DIABRO_043642; DIABRO_033174; DIABRO_030407; DIABRO_028072; DIABRO_000172; DIABRO_008809; DIABRO_007660; DIABRO_014277; DIABRO_01…	70
DIABRO_012336	DIABRO_014277; DIABRO_021294; DIABRO_019057; DIABRO_010078; DIABRO_031538; DIABRO_018901; DIABRO_041103; DIABRO_003407; DIABRO_015480; DIABRO_036358; DIABRO_023777; DIABRO_002936; DIABRO_029990; DIABRO_010456; DIABRO_009536; DIABRO_031710; DIABRO_003522; DIABRO_025262; DIABRO_009986; DIABRO_024372; DIABRO_003815; DIABRO_009464; DIABRO_024425; DIABRO_039786; DIABRO_037574; DIABRO_040052; DIABRO_00…	75
DIABRO_012352	DIABRO_041039; DIABRO_005339; DIABRO_035708; DIABRO_001976; DIABRO_037293; DIABRO_032910; DIABRO_027971; DIABRO_004233; DIABRO_040004; DIABRO_005104; DIABRO_024400; DIABRO_018901; DIABRO_024302; DIABRO_021404; DIABRO_031132; DIABRO_009722; DIABRO_005910; DIABRO_005040; DIABRO_027829; DIABRO_030744; DIABRO_020090; DIABRO_010769; DIABRO_026623; DIABRO_018934; DIABRO_001330; DIABRO_031118; DIABRO_00…	110
DIABRO_013748	DIABRO_009851; DIABRO_010548; DIABRO_018729; DIABRO_009850; DIABRO_014168; DIABRO_042977; DIABRO_039738; DIABRO_025397; DIABRO_020949; DIABRO_005231; DIABRO_037423; DIABRO_039994; DIABRO_025361; DIABRO_018192; DIABRO_030884; DIABRO_019988; DIABRO_037070; DIABRO_031132; DIABRO_032024; DIABRO_036909; DIABRO_039982; DIABRO_008943; DIABRO_021952; DIABRO_012158; DIABRO_005533; DIABRO_030265; DIABRO_01…	72
DIABRO_013767	DIABRO_004372; DIABRO_006193; DIABRO_016561; DIABRO_035925; DIABRO_005066; DIABRO_018015; DIABRO_036358; DIABRO_023910; DIABRO_029503; DIABRO_035472; DIABRO_027875; DIABRO_021115; DIABRO_031098; DIABRO_038110; DIABRO_043037; DIABRO_020849; DIABRO_004885; DIABRO_030610; DIABRO_009299; DIABRO_008904; DIABRO_002996; DIABRO_034082; DIABRO_022461; DIABRO_015108; DIABRO_028991; DIABRO_003088; DIABRO_02…	112
DIABRO_013845	DIABRO_036355; DIABRO_020711; DIABRO_000150; DIABRO_000127; DIABRO_005534; DIABRO_002996; DIABRO_027831; DIABRO_027643; DIABRO_011042; DIABRO_039957; DIABRO_022946; DIABRO_024803; DIABRO_030813; DIABRO_037300; DIABRO_036375; DIABRO_035430; DIABRO_007227; DIABRO_018426; DIABRO_019788; DIABRO_004885; DIABRO_024434; DIABRO_038018; DIABRO_035734; DIABRO_037415; DIABRO_030519; DIABRO_038044; DIABRO_02…	73
DIABRO_014285	DIABRO_018528; DIABRO_026915; DIABRO_024810; DIABRO_025131; DIABRO_009850; DIABRO_032917; DIABRO_008236; DIABRO_015247; DIABRO_039598; DIABRO_023915; DIABRO_022850; DIABRO_004690; DIABRO_033855; DIABRO_026381; DIABRO_015512; DIABRO_036263; DIABRO_036291; DIABRO_017323; DIABRO_017591; DIABRO_027831; DIABRO_009096; DIABRO_039625; DIABRO_026304; DIABRO_023924; DIABRO_002434; DIABRO_025718; DIABRO_02…	123
DIABRO_017442	DIABRO_030795; DIABRO_019043; DIABRO_009096; DIABRO_034023; DIABRO_018856; DIABRO_010406; DIABRO_001999; DIABRO_022701; DIABRO_037809; DIABRO_030840; DIABRO_013241; DIABRO_025010; DIABRO_020887; DIABRO_001576; DIABRO_025717; DIABRO_035708; DIABRO_035087; DIABRO_025275; DIABRO_000244; DIABRO_041904; DIABRO_024810; DIABRO_007100; DIABRO_035893; DIABRO_034213; DIABRO_008236; DIABRO_029551; DIABRO_02…	119
DIABRO_017908	DIABRO_004652; DIABRO_038192; DIABRO_006063; DIABRO_009098; DIABRO_022782; DIABRO_025351; DIABRO_005237; DIABRO_029200; DIABRO_029514; DIABRO_020849; DIABRO_018765; DIABRO_004372; DIABRO_002712; DIABRO_010055; DIABRO_012105; DIABRO_003703; DIABRO_029917; DIABRO_031304; DIABRO_017814; DIABRO_002208; DIABRO_020967; DIABRO_017215; DIABRO_041842; DIABRO_024810; DIABRO_039439; DIABRO_022705; DIABRO_03…	116
DIABRO_018432	DIABRO_028623; DIABRO_004690; DIABRO_005035; DIABRO_032917; DIABRO_023915; DIABRO_017050; DIABRO_004351; DIABRO_039867; DIABRO_041076; DIABRO_021526; DIABRO_026304; DIABRO_009711; DIABRO_019503; DIABRO_011579; DIABRO_017591; DIABRO_027400; DIABRO_003099; DIABRO_010297; DIABRO_022919; DIABRO_000172; DIABRO_005040; DIABRO_002415; DIABRO_030633; DIABRO_009930; DIABRO_028263; DIABRO_023924; DIABRO_00…	119
DIABRO_019198	DIABRO_022175; DIABRO_024425; DIABRO_024856; DIABRO_036189; DIABRO_042444; DIABRO_032999; DIABRO_015480; DIABRO_009627; DIABRO_027783; DIABRO_037325; DIABRO_029188; DIABRO_011173; DIABRO_013405; DIABRO_010220; DIABRO_033948; DIABRO_012741; DIABRO_017913; DIABRO_021843; DIABRO_005806; DIABRO_029693; DIABRO_001041; DIABRO_001856; DIABRO_025388; DIABRO_019057; DIABRO_011787; DIABRO_018858; DIABRO_00…	63
DIABRO_019242	DIABRO_009856; DIABRO_004652; DIABRO_004314; DIABRO_034218; DIABRO_026946; DIABRO_029990; DIABRO_008236; DIABRO_027467; DIABRO_021819; DIABRO_017341; DIABRO_035100; DIABRO_012123; DIABRO_039097; DIABRO_011069; DIABRO_039337; DIABRO_009550; DIABRO_029438; DIABRO_020967; DIABRO_005038; DIABRO_038548; DIABRO_032756; DIABRO_016345; DIABRO_037293; DIABRO_001847; DIABRO_011787; DIABRO_025278; DIABRO_03…	98
DIABRO_019403	DIABRO_027881; DIABRO_004233; DIABRO_009576; DIABRO_013823; DIABRO_031546; DIABRO_033947; DIABRO_016448; DIABRO_028993; DIABRO_040130; DIABRO_027984; DIABRO_031258; DIABRO_003628; DIABRO_019503; DIABRO_034930; DIABRO_039285; DIABRO_011578; DIABRO_028623; DIABRO_027562; DIABRO_009711; DIABRO_028262; DIABRO_028116; DIABRO_022241; DIABRO_039867; DIABRO_023400; DIABRO_043421; DIABRO_011046; DIABRO_02…	74
DIABRO_020504	DIABRO_021843; DIABRO_024856; DIABRO_036189; DIABRO_022175; DIABRO_000549; DIABRO_040002; DIABRO_000463; DIABRO_010959; DIABRO_006063; DIABRO_039930; DIABRO_000215; DIABRO_007101; DIABRO_034690; DIABRO_034766; DIABRO_006786; DIABRO_024425; DIABRO_018813; DIABRO_027260; DIABRO_033948; DIABRO_013405; DIABRO_003545; DIABRO_003513; DIABRO_017586; DIABRO_003387; DIABRO_035297; DIABRO_028187; DIABRO_03…	95
DIABRO_020615	DIABRO_031219; DIABRO_009895; DIABRO_036452; DIABRO_029693; DIABRO_029174; DIABRO_037474; DIABRO_016491; DIABRO_036381; DIABRO_000809; DIABRO_006793; DIABRO_030795; DIABRO_015175; DIABRO_026624; DIABRO_018984; DIABRO_033947; DIABRO_027988; DIABRO_018638; DIABRO_043162; DIABRO_030744; DIABRO_026381; DIABRO_023729; DIABRO_023722; DIABRO_010065; DIABRO_021500; DIABRO_012222; DIABRO_005108; DIABRO_01…	92
DIABRO_020709	DIABRO_020888; DIABRO_036160; DIABRO_009138; DIABRO_010942; DIABRO_020637; DIABRO_022705; DIABRO_039343; DIABRO_012294; DIABRO_003419; DIABRO_004430; DIABRO_024670; DIABRO_004456; DIABRO_030060; DIABRO_038548; DIABRO_029554; DIABRO_008043; DIABRO_031538; DIABRO_009359; DIABRO_028456; DIABRO_034921; DIABRO_039598; DIABRO_029845; DIABRO_026586; DIABRO_018757; DIABRO_023092; DIABRO_016398; DIABRO_01…	80
DIABRO_020743	DIABRO_029503; DIABRO_030994; DIABRO_030265; DIABRO_027875; DIABRO_043642; DIABRO_029954; DIABRO_019405; DIABRO_009853; DIABRO_004372; DIABRO_033432; DIABRO_036924; DIABRO_035887; DIABRO_035890; DIABRO_036291; DIABRO_019862; DIABRO_002792; DIABRO_033174; DIABRO_029076; DIABRO_003668; DIABRO_032024; DIABRO_029899; DIABRO_021118; DIABRO_001709; DIABRO_036452; DIABRO_018015; DIABRO_018426; DIABRO_02…	110
DIABRO_021419	DIABRO_042393; DIABRO_014161; DIABRO_012158; DIABRO_014963; DIABRO_027667; DIABRO_010548; DIABRO_023707; DIABRO_035915; DIABRO_016561; DIABRO_040017; DIABRO_003815; DIABRO_035708; DIABRO_023265; DIABRO_042692; DIABRO_036358; DIABRO_039899; DIABRO_016378; DIABRO_000705; DIABRO_031132; DIABRO_038110; DIABRO_018638; DIABRO_039334; DIABRO_002013; DIABRO_025361; DIABRO_001999; DIABRO_032067; DIABRO_02…	97
DIABRO_023861	DIABRO_042664; DIABRO_026946; DIABRO_007197; DIABRO_010332; DIABRO_043373; DIABRO_018952; DIABRO_028260; DIABRO_006026; DIABRO_027604; DIABRO_035353; DIABRO_000065; DIABRO_005910; DIABRO_008826; DIABRO_010078; DIABRO_017132; DIABRO_040139; DIABRO_023528; DIABRO_022904; DIABRO_010259; DIABRO_005041; DIABRO_039341; DIABRO_020532; DIABRO_035297; DIABRO_010959; DIABRO_018729; DIABRO_008904; DIABRO_03…	128
DIABRO_025187	DIABRO_022705; DIABRO_002996; DIABRO_026450; DIABRO_004233; DIABRO_007212; DIABRO_001985; DIABRO_026144; DIABRO_035421; DIABRO_010010; DIABRO_015823; DIABRO_039983; DIABRO_022178; DIABRO_018102; DIABRO_011358; DIABRO_020350; DIABRO_037680; DIABRO_020233; DIABRO_008969; DIABRO_017323; DIABRO_036299; DIABRO_003419; DIABRO_004382; DIABRO_038192; DIABRO_025923; DIABRO_033991; DIABRO_010347; DIABRO_01…	72
DIABRO_025190	DIABRO_004690; DIABRO_011173; DIABRO_028263; DIABRO_041076; DIABRO_020623; DIABRO_028623; DIABRO_026304; DIABRO_023915; DIABRO_005028; DIABRO_017050; DIABRO_005035; DIABRO_039867; DIABRO_004351; DIABRO_035881; DIABRO_004989; DIABRO_010636; DIABRO_011400; DIABRO_005040; DIABRO_029090; DIABRO_041980; DIABRO_032917; DIABRO_003099; DIABRO_002415; DIABRO_017591; DIABRO_022919; DIABRO_009711; DIABRO_00…	67
DIABRO_025790	DIABRO_014328; DIABRO_020279; DIABRO_018075; DIABRO_021636; DIABRO_016833; DIABRO_027875; DIABRO_016313; DIABRO_018015; DIABRO_010055; DIABRO_017132; DIABRO_007197; DIABRO_019123; DIABRO_030813; DIABRO_027882; DIABRO_028715; DIABRO_028991; DIABRO_020841; DIABRO_005985; DIABRO_034930; DIABRO_004244; DIABRO_023233; DIABRO_014628; DIABRO_036351; DIABRO_004885; DIABRO_030986; DIABRO_021118; DIABRO_04…	116
DIABRO_027617	DIABRO_002208; DIABRO_039729; DIABRO_030969; DIABRO_028511; DIABRO_025874; DIABRO_004676; DIABRO_039337; DIABRO_005024; DIABRO_017215; DIABRO_004644; DIABRO_015103; DIABRO_024191; DIABRO_015108; DIABRO_035925; DIABRO_009082; DIABRO_030351; DIABRO_002868; DIABRO_035087; DIABRO_010220; DIABRO_001041; DIABRO_003125; DIABRO_031905; DIABRO_031218; DIABRO_010017; DIABRO_008904; DIABRO_020637; DIABRO_00…	123
DIABRO_027622	DIABRO_000984; DIABRO_032196; DIABRO_006118; DIABRO_011787; DIABRO_013802; DIABRO_027831; DIABRO_025501; DIABRO_031291; DIABRO_012741; DIABRO_039625; DIABRO_007042; DIABRO_015392; DIABRO_024400; DIABRO_005806; DIABRO_009482; DIABRO_003829; DIABRO_038715; DIABRO_028511; DIABRO_000891; DIABRO_029954; DIABRO_016448; DIABRO_030337; DIABRO_029117; DIABRO_038756; DIABRO_037415; DIABRO_009576; DIABRO_00…	81
DIABRO_027961	DIABRO_027667; DIABRO_033853; DIABRO_031269; DIABRO_014499; DIABRO_031266; DIABRO_017586; DIABRO_002991; DIABRO_030854; DIABRO_031538; DIABRO_029811; DIABRO_002858; DIABRO_018680; DIABRO_003407; DIABRO_005231; DIABRO_026304; DIABRO_002405; DIABRO_030813; DIABRO_017913; DIABRO_035845; DIABRO_041171; DIABRO_010017; DIABRO_021980; DIABRO_004351; DIABRO_038315; DIABRO_012605; DIABRO_014963; DIABRO_00…	75
DIABRO_028083	DIABRO_037574; DIABRO_009986; DIABRO_027919; DIABRO_009930; DIABRO_007240; DIABRO_014910; DIABRO_035925; DIABRO_001872; DIABRO_021073; DIABRO_025937; DIABRO_038451; DIABRO_000286; DIABRO_022085; DIABRO_004377; DIABRO_031095; DIABRO_029851; DIABRO_039833; DIABRO_027400; DIABRO_003512; DIABRO_000127; DIABRO_004008; DIABRO_014619; DIABRO_000249; DIABRO_033681; DIABRO_025398; DIABRO_024404; DIABRO_00…	94
DIABRO_029083	DIABRO_023707; DIABRO_025262; DIABRO_014832; DIABRO_017907; DIABRO_031432; DIABRO_002343; DIABRO_031346; DIABRO_027988; DIABRO_021115; DIABRO_010548; DIABRO_031144; DIABRO_038192; DIABRO_024844; DIABRO_014002; DIABRO_011787; DIABRO_026433; DIABRO_043758; DIABRO_031132; DIABRO_021150; DIABRO_022495; DIABRO_024808; DIABRO_001970; DIABRO_023048; DIABRO_039101; DIABRO_027667; DIABRO_003407; DIABRO_03…	79
DIABRO_029982	DIABRO_037883; DIABRO_002376; DIABRO_017341; DIABRO_030884; DIABRO_031161; DIABRO_032324; DIABRO_036222; DIABRO_029495; DIABRO_041904; DIABRO_002343; DIABRO_029351; DIABRO_002013; DIABRO_002338; DIABRO_007102; DIABRO_004364; DIABRO_010777; DIABRO_031422; DIABRO_019057; DIABRO_029159; DIABRO_002792; DIABRO_016693; DIABRO_003010; DIABRO_028715; DIABRO_004096; DIABRO_036355; DIABRO_020279; DIABRO_00…	89
DIABRO_030906	DIABRO_014972; DIABRO_018765; DIABRO_035891; DIABRO_002792; DIABRO_024987; DIABRO_030265; DIABRO_033046; DIABRO_021373; DIABRO_004372; DIABRO_040106; DIABRO_029917; DIABRO_023778; DIABRO_039439; DIABRO_020854; DIABRO_039982; DIABRO_035890; DIABRO_006063; DIABRO_035915; DIABRO_019811; DIABRO_029503; DIABRO_004314; DIABRO_000085; DIABRO_029867; DIABRO_010776; DIABRO_005066; DIABRO_018528; DIABRO_00…	191
DIABRO_031842	DIABRO_039625; DIABRO_006710; DIABRO_010236; DIABRO_017215; DIABRO_001617; DIABRO_019405; DIABRO_035887; DIABRO_030265; DIABRO_030962; DIABRO_000015; DIABRO_043642; DIABRO_000513; DIABRO_033174; DIABRO_005226; DIABRO_012737; DIABRO_020205; DIABRO_010332; DIABRO_008569; DIABRO_015057; DIABRO_009536; DIABRO_027605; DIABRO_010297; DIABRO_033476; DIABRO_001073; DIABRO_013241; DIABRO_036452; DIABRO_00…	67
DIABRO_032623	DIABRO_027882; DIABRO_029503; DIABRO_029514; DIABRO_009627; DIABRO_007094; DIABRO_016693; DIABRO_021045; DIABRO_023778; DIABRO_009948; DIABRO_017071; DIABRO_031161; DIABRO_030265; DIABRO_023705; DIABRO_006278; DIABRO_031304; DIABRO_039462; DIABRO_027881; DIABRO_038173; DIABRO_040002; DIABRO_038451; DIABRO_031274; DIABRO_043306; DIABRO_003772; DIABRO_031110; DIABRO_014168; DIABRO_025923; DIABRO_02…	139
DIABRO_034718	DIABRO_000234; DIABRO_004362; DIABRO_026946; DIABRO_042664; DIABRO_022904; DIABRO_010078; DIABRO_042605; DIABRO_043373; DIABRO_023233; DIABRO_003401; DIABRO_036387; DIABRO_039375; DIABRO_036351; DIABRO_023484; DIABRO_026005; DIABRO_023720; DIABRO_006647; DIABRO_015357; DIABRO_041691; DIABRO_024756; DIABRO_029899; DIABRO_011409; DIABRO_029086; DIABRO_040139; DIABRO_025651; DIABRO_029090; DIABRO_03…	135
DIABRO_035720	DIABRO_040044; DIABRO_043536; DIABRO_007100; DIABRO_039101; DIABRO_026433; DIABRO_002805; DIABRO_001999; DIABRO_038451; DIABRO_034766; DIABRO_034082; DIABRO_030167; DIABRO_031149; DIABRO_015730; DIABRO_020887; DIABRO_027916; DIABRO_026002; DIABRO_013549; DIABRO_002991; DIABRO_043664; DIABRO_035282; DIABRO_006358; DIABRO_032396; DIABRO_043235; DIABRO_039315; DIABRO_022705; DIABRO_014619; DIABRO_02…	91
DIABRO_036764	DIABRO_037680; DIABRO_035921; DIABRO_035708; DIABRO_037100; DIABRO_023400; DIABRO_001330; DIABRO_025536; DIABRO_025655; DIABRO_034281; DIABRO_008436; DIABRO_026659; DIABRO_018620; DIABRO_027039; DIABRO_031376; DIABRO_019503; DIABRO_010297; DIABRO_026121; DIABRO_028623; DIABRO_021526; DIABRO_043421; DIABRO_007846; DIABRO_013823; DIABRO_006026; DIABRO_019015; DIABRO_033049; DIABRO_013921; DIABRO_02…	81
DIABRO_037095	DIABRO_004351; DIABRO_032329; DIABRO_024987; DIABRO_028263; DIABRO_039899; DIABRO_017071; DIABRO_002406; DIABRO_005035; DIABRO_015512; DIABRO_029087; DIABRO_018528; DIABRO_010075; DIABRO_009096; DIABRO_011400; DIABRO_004690; DIABRO_025131; DIABRO_018856; DIABRO_027521; DIABRO_021551; DIABRO_020629; DIABRO_022850; DIABRO_039185; DIABRO_036263; DIABRO_003010; DIABRO_034334; DIABRO_020623; DIABRO_04…	127
DIABRO_037551	DIABRO_022061; DIABRO_033835; DIABRO_015037; DIABRO_011162; DIABRO_014872; DIABRO_030813; DIABRO_033282; DIABRO_014415; DIABRO_003711; DIABRO_007206; DIABRO_038044; DIABRO_030000; DIABRO_014107; DIABRO_037902; DIABRO_035100; DIABRO_033759; DIABRO_005890; DIABRO_004405; DIABRO_020811; DIABRO_003040; DIABRO_022632; DIABRO_021607; DIABRO_013715; DIABRO_000244; DIABRO_020583; DIABRO_009853; DIABRO_00…	126
DIABRO_037589	DIABRO_019001; DIABRO_038861; DIABRO_019788; DIABRO_004420; DIABRO_025657; DIABRO_008043; DIABRO_010212; DIABRO_013018; DIABRO_024434; DIABRO_009098; DIABRO_021767; DIABRO_027605; DIABRO_021166; DIABRO_024803; DIABRO_017215; DIABRO_027994; DIABRO_032910; DIABRO_018914; DIABRO_001073; DIABRO_026810; DIABRO_020205; DIABRO_005534; DIABRO_031376; DIABRO_003565; DIABRO_002712; DIABRO_018901; DIABRO_03…	74
DIABRO_038380	DIABRO_022178; DIABRO_022919; DIABRO_032191; DIABRO_037586; DIABRO_039957; DIABRO_038106; DIABRO_018312; DIABRO_003711; DIABRO_027998; DIABRO_010220; DIABRO_026002; DIABRO_014872; DIABRO_038110; DIABRO_026986; DIABRO_001041; DIABRO_025788; DIABRO_026144; DIABRO_005081; DIABRO_005674; DIABRO_004518; DIABRO_003419; DIABRO_011173; DIABRO_035225; DIABRO_030167; DIABRO_000214; DIABRO_002543; DIABRO_01…	97
DIABRO_039517	DIABRO_020623; DIABRO_037574; DIABRO_030674; DIABRO_000172; DIABRO_035624; DIABRO_004096; DIABRO_020532; DIABRO_014460; DIABRO_005035; DIABRO_000337; DIABRO_022919; DIABRO_041076; DIABRO_029090; DIABRO_035087; DIABRO_027400; DIABRO_023033; DIABRO_033608; DIABRO_032917; DIABRO_002415; DIABRO_033679; DIABRO_007876; DIABRO_014002; DIABRO_038727; DIABRO_033174; DIABRO_028715; DIABRO_002733; DIABRO_00…	81
DIABRO_039719	DIABRO_015480; DIABRO_041103; DIABRO_003407; DIABRO_012741; DIABRO_022175; DIABRO_025262; DIABRO_030337; DIABRO_018858; DIABRO_017907; DIABRO_025716; DIABRO_039964; DIABRO_023707; DIABRO_001999; DIABRO_000784; DIABRO_035922; DIABRO_011173; DIABRO_019602; DIABRO_039949; DIABRO_029693; DIABRO_031132; DIABRO_016243; DIABRO_002376; DIABRO_011032; DIABRO_010456; DIABRO_042692; DIABRO_002996; DIABRO_01…	83
DIABRO_041124	DIABRO_031274; DIABRO_039870; DIABRO_005115; DIABRO_015108; DIABRO_032329; DIABRO_038438; DIABRO_036373; DIABRO_031312; DIABRO_029867; DIABRO_019811; DIABRO_002590; DIABRO_030884; DIABRO_002712; DIABRO_010520; DIABRO_009700; DIABRO_029503; DIABRO_004065; DIABRO_040613; DIABRO_039983; DIABRO_029514; DIABRO_005037; DIABRO_009948; DIABRO_028262; DIABRO_000085; DIABRO_017110; DIABRO_020854; DIABRO_01…	124
DIABRO_042066	DIABRO_020623; DIABRO_021531; DIABRO_010125; DIABRO_018757; DIABRO_037423; DIABRO_008943; DIABRO_030975; DIABRO_033250; DIABRO_042977; DIABRO_008151; DIABRO_034082; DIABRO_033206; DIABRO_002991; DIABRO_029090; DIABRO_042428; DIABRO_032712; DIABRO_007094; DIABRO_040139; DIABRO_027833; DIABRO_017521; DIABRO_038437; DIABRO_026005; DIABRO_014972; DIABRO_010075; DIABRO_015516; DIABRO_009846; DIABRO_03…	58
DIABRO_042379	DIABRO_030779; DIABRO_009711; DIABRO_009930; DIABRO_023915; DIABRO_022085; DIABRO_027604; DIABRO_019503; DIABRO_024400; DIABRO_015175; DIABRO_016448; DIABRO_004233; DIABRO_030633; DIABRO_042692; DIABRO_014354; DIABRO_031546; DIABRO_026067; DIABRO_013823; DIABRO_033282; DIABRO_027881; DIABRO_022241; DIABRO_025788; DIABRO_024372; DIABRO_012790; DIABRO_009576; DIABRO_007042; DIABRO_034766; DIABRO_03…	76
DIABRO_043572	DIABRO_029090; DIABRO_020623; DIABRO_022850; DIABRO_009711; DIABRO_004351; DIABRO_039867; DIABRO_007094; DIABRO_004690; DIABRO_024844; DIABRO_017591; DIABRO_026304; DIABRO_032917; DIABRO_005035; DIABRO_042428; DIABRO_009096; DIABRO_026915; DIABRO_021526; DIABRO_017050; DIABRO_004749; DIABRO_004164; DIABRO_007660; DIABRO_007601; DIABRO_041076; DIABRO_028623; DIABRO_018856; DIABRO_023915; DIABRO_01…	136
