## Supplementary material for "Eco-physiological and transcriptomic plasticity of *Dianthus inoxianus* in response to drought": Table S4

Gene	Module	kME	kWithin
DIABRO_004333	blue	0.94934094550432635	6.289610365690904
DIABRO_016698	blue	0.9324725252477657	6.54870483432501
DIABRO_000820	blue	0.8948176252501514	5.710725107896373
DIABRO_035622	blue	0.8935679673462454	5.275200255101087
DIABRO_025976	chocolate4	0.9521882232850496	8.198113516166842
DIABRO_022218	chocolate4	0.9311330631757446	8.864659223318922
DIABRO_038343	chocolate4	0.9288150023928378	7.398937836648697
DIABRO_003094	chocolate4	0.9191199080714967	6.845275540587252
DIABRO_025313	chocolate4	0.9063825881439058	7.696658376952103
DIABRO_029632	chocolate4	0.8919430250826497	7.780759845014761
DIABRO_039484	chocolate4	0.873564094225323	7.2818391302067695
DIABRO_043447	darkgoldenrod1	0.946170350288695	27.771699497494865
DIABRO_032123	darkgoldenrod1	0.9430496892663632	24.974492962113136
DIABRO_016420	darkgoldenrod1	0.9345611171169784	27.037771966207213
DIABRO_022550	darkgoldenrod1	0.9343746749335737	24.825444004123238
DIABRO_027049	darkgoldenrod1	0.9294032358838324	24.916882684473165
DIABRO_024123	darkgoldenrod1	0.9276161658610135	24.2060340301962
DIABRO_013723	darkgoldenrod1	0.9266954450898215	24.71265992277461
DIABRO_042960	darkgoldenrod1	0.9187785887929063	23.79708398947811
DIABRO_023640	darkgoldenrod1	0.9128412847938654	23.1894773592836
DIABRO_017869	darkgoldenrod1	0.9053317544477146	21.872973238862432
DIABRO_026668	darkgoldenrod1	0.9049394381686116	23.055579661614264
DIABRO_014768	darkgoldenrod1	0.9049216186081207	22.81454518516816
DIABRO_012161	darkgoldenrod1	0.9034269903497943	21.95123074326445
DIABRO_006972	darkgoldenrod1	0.9016118746313652	20.564750376558315
DIABRO_022515	darkgoldenrod1	0.8902962507139132	21.044560384295682
DIABRO_016444	darkgoldenrod1	0.8877243920388436	20.98836259168192
DIABRO_013033	darkgoldenrod1	0.884764239700616	20.60242584245074
DIABRO_027927	darkgoldenrod1	0.8834975471286692	23.291615165637598
DIABRO_028130	darkgoldenrod1	0.8821635144957849	22.53133871651848
DIABRO_026805	darkgoldenrod1	0.8807684618419496	20.836976643432198
DIABRO_019722	darkorchid3	0.9503199934605677	17.185014009487237
DIABRO_041267	darkorchid3	0.946189939142952	17.844696510599345
DIABRO_036767	darkorchid3	0.9388844992467642	15.18943621650826
DIABRO_021333	darkorchid3	0.927471503054758	14.158782367772128
DIABRO_008538	darkorchid3	0.9193357341577753	15.672516145352585
DIABRO_027983	darkorchid3	0.9177065477803756	14.395117377277268
DIABRO_004243	darkorchid3	0.907211089535532	13.708658995558597
DIABRO_009705	darkorchid3	0.902465747096836	13.221425963341323
DIABRO_005596	darkorchid3	0.8886739246870192	11.95216273763053
DIABRO_033268	darkorchid3	0.8815662865037138	13.747147277558806
DIABRO_030892	darkorchid3	0.881250623487213	11.648079162258156
DIABRO_019766	darkorchid3	0.8804407922120885	11.661346257882109
DIABRO_028600	darkorchid3	0.8804299173284421	13.059341953827856
DIABRO_008191	darkorchid3	0.8798633311494584	11.96483711230325
DIABRO_023927	darkturquoise	0.93934433158627	5.4215524000336055
DIABRO_015947	darkturquoise	0.9087714241812842	6.214286148398721
DIABRO_015814	darkturquoise	0.8878033780569109	5.158502699053728
DIABRO_016743	ivory	0.9312406203618445	6.600629671684543
DIABRO_012951	ivory	0.8725539988984603	4.842839703766247
DIABRO_007506	lavenderblush3	0.9333550291282133	7.66512133158832
DIABRO_005446	lavenderblush3	0.9147332998319391	5.776365093956692
DIABRO_025748	lavenderblush3	0.9139598248569676	6.731124955168648
DIABRO_037930	lavenderblush3	0.8874923292631764	5.8065275429749565
DIABRO_012835	mediumpurple1	0.9584501998730088	13.162596871445974
DIABRO_028793	mediumpurple1	0.9473452609143925	13.750305552264448
DIABRO_026745	mediumpurple1	0.9383829076071573	13.055319788700766
DIABRO_002011	mediumpurple1	0.9266696846092793	12.248728043944853
DIABRO_022193	mediumpurple1	0.9232120009796153	11.893446737217829
DIABRO_042512	midnightblue	0.967409385053095	5.87799537075562
DIABRO_017530	midnightblue	0.922474614864856	5.914538939250752
DIABRO_013229	midnightblue	0.9106728417382711	5.128295273087444
DIABRO_043563	midnightblue	0.8976618316126982	4.94925653057922
DIABRO_037038	midnightblue	0.8882107568104335	4.400929141363134
DIABRO_018572	navajowhite4	0.8962138444740095	8.427248057347642
DIABRO_011517	navajowhite4	0.888639971106538	8.156063816367155
DIABRO_019944	navajowhite4	0.886577179801977	7.194342753618669
DIABRO_040965	navajowhite4	0.8788003031346301	7.105376050434081
DIABRO_032747	navajowhite4	0.8759752917046137	7.740487332950796
DIABRO_022622	palegreen4	0.9105754910698819	10.717796621825377
DIABRO_026960	palegreen4	0.9005199846580324	11.58007361794027
DIABRO_006876	palegreen4	0.8865346101662787	11.587559417175807
DIABRO_007476	palegreen4	0.871914488528877	10.937953055311924
DIABRO_028729	palegreen4	0.8652267756505052	9.049182878358597
DIABRO_024679	palegreen4	0.8647873596088073	9.304653127359238
DIABRO_008102	palegreen4	0.8633888202448394	10.321768003262543
DIABRO_039408	palegreen4	0.8565269488405914	10.02497647951832
DIABRO_009605	palegreen4	0.8418451003380836	10.147717360314735
DIABRO_009629	plum3	0.9780117507751612	9.692410544489075
DIABRO_026594	plum3	0.9524309951085186	10.144358845380133
DIABRO_016413	plum3	0.9383118361899786	8.994472347147838
DIABRO_038426	plum3	0.9312239495104855	8.541336558031587
DIABRO_042924	plum3	0.9199492361655397	8.867934856033886
DIABRO_003471	plum3	0.8989852757216894	7.512952171550315
DIABRO_033215	purple2	0.9297504988172247	8.731810491777376
DIABRO_005273	purple2	0.9149842361578966	7.101759582871994
DIABRO_018560	purple2	0.892677067647925	7.181145486499273
DIABRO_021348	purple2	0.886022421445089	6.8811127451198475
DIABRO_038225	purple2	0.8784934103388236	6.316235546467732
DIABRO_041632	purple2	0.8695734146357711	6.55825687506747
DIABRO_025070	sienna	0.9583660612858784	10.58922168496842
DIABRO_028190	sienna	0.9520628909667517	11.437140189470856
DIABRO_001823	sienna	0.9111220854075915	10.28992797756347
DIABRO_025623	sienna	0.9106049821056306	11.178853996966131
DIABRO_021758	sienna	0.9040501357468201	9.952659788309008
DIABRO_027647	sienna	0.895649126693776	9.032874426605854
DIABRO_001351	sienna	0.8940778569372152	8.87745177441234
DIABRO_004573	yellow2	0.9331173021385974	7.921962240666035
DIABRO_015224	yellow2	0.9328329534803167	7.9614889456797275
DIABRO_008240	yellow2	0.9084129422649788	7.576447099772644
DIABRO_013546	yellow2	0.8810629981361522	7.2007836546517625
