## Supplementary material for "Eco-physiological and transcriptomic plasticity of *Dianthus inoxianus* in response to drought": Table S5

gene	annotation	degree_out	betweenness	closeness	z_degree	z_betweenness	z_closeness	score
DIABRO_000307		2074	0	1	8.83412273233303	0	4.9850194667053	4.60638073301277
DIABRO_015466		2072	0	1	8.82542788452348	0	4.9850194667053	4.60348245040959
DIABRO_004682		2058	0	1	8.76456394985664	0	4.9850194667053	4.58319447218731
DIABRO_015108		2057	0	1	8.76021652595186	0	4.9850194667053	4.58174533088572
DIABRO_031253		2052	0	1	8.73847940642799	0	4.9850194667053	4.57449962437776
DIABRO_000710		2051	0	1	8.73413198252321	0	4.9850194667053	4.57305048307617
DIABRO_024399		2049	0	1	8.72543713471367	0	4.9850194667053	4.57015220047299
DIABRO_004885		2046	0	1	8.71239486299934	0	4.9850194667053	4.56580477656821
DIABRO_013621		2045	0	1	8.70804743909457	0	4.9850194667053	4.56435563526662
DIABRO_000357		2043	0	1	8.69935259128502	0	4.9850194667053	4.56145735266344
DIABRO_009125		2042	0	1	8.69500516738024	0	4.9850194667053	4.56000821136185
DIABRO_009810		2041	0	1	8.69065774347547	0	4.9850194667053	4.55855907006026
DIABRO_013923		2037	0	1	8.67326804785637	0	4.9850194667053	4.55276250485389
DIABRO_014888		2036	0	1	8.6689206239516	0	4.9850194667053	4.5513133635523
DIABRO_004613		2036	0	1	8.6689206239516	0	4.9850194667053	4.5513133635523
DIABRO_030830		2032	0	1	8.6515309283325	0	4.9850194667053	4.54551679834593
DIABRO_007876		2032	0	1	8.6515309283325	0	4.9850194667053	4.54551679834593
DIABRO_009240		2032	0	1	8.6515309283325	0	4.9850194667053	4.54551679834593
DIABRO_007325		2030	0	1	8.64283608052295	0	4.9850194667053	4.54261851574275
DIABRO_014277		2030	0	1	8.64283608052295	0	4.9850194667053	4.54261851574275
