## Supplementary material for "Eco-physiological and transcriptomic plasticity of *Dianthus inoxianus* in response to drought": Table S6

### Sheet: Hoja1
TF	Annotation	Family	Pathway	Regulated plastic genes
DIABRO_034215	ABI40	AP2/ERF	ABA_dep	-
DIABRO_035197	ANAC072	NAC	ABA_dep	-
DIABRO_035349	ANAC072	NAC	ABA_dep	DIABRO_042066
DIABRO_006278	AREB3	AREB	ABA_dep	DIABRO_020504
DIABRO_015516	AREB3	AREB	ABA_dep	DIABRO_005829	DIABRO_013748	DIABRO_023861	DIABRO_025790	DIABRO_034718	DIABRO_035720	DIABRO_042066
DIABRO_015730	AREB3	AREB	ABA_dep	DIABRO_023861	DIABRO_034718	DIABRO_035720
DIABRO_033543	ABI5	AREB	ABA_dep	-
DIABRO_038315	AREB3	AREB	ABA_dep	DIABRO_023861	DIABRO_034718	DIABRO_035720
DIABRO_037830	ATAF1	NAC	ABA_dep/ABA_ind	DIABRO_019403	DIABRO_038380
DIABRO_036083	ATAF1	NAC	ABA_dep/ABA_ind	-
DIABRO_022782	ATAF1	NAC	ABA_dep/ABA_ind	DIABRO_005722	DIABRO_007308	DIABRO_011831	DIABRO_012336	DIABRO_017908	DIABRO_019242	DIABRO_020709	DIABRO_025187	DIABRO_028083	DIABRO_029083	DIABRO_030906	DIABRO_035720	DIABRO_037551	DIABRO_041124
DIABRO_029851	CDF3	DOF	ABA_ind	DIABRO_011831	DIABRO_020615	DIABRO_028083	DIABRO_037551
DIABRO_009853	DEAR3	DREB	ABA_ind	DIABRO_007171	DIABRO_020743	DIABRO_031842	DIABRO_037551	DIABRO_038380
DIABRO_017834	DREB	DREB	ABA_ind	-
DIABRO_034243	DREB2	DREB	ABA_ind	DIABRO_007308	DIABRO_014285	DIABRO_018432	DIABRO_025187	DIABRO_037095
DIABRO_041564	DREB2C	DREB	ABA_ind	DIABRO_029083	DIABRO_037589
DIABRO_019274	DREB19	DREB	ABA_ind	DIABRO_020709	DIABRO_036764	DIABRO_042066
DIABRO_021819	DREB	DREB	ABA_ind	DIABRO_019242
DIABRO_007208	CBF2	DREB	ABA_ind	-
DIABRO_007212	CBF2	DREB	ABA_ind	DIABRO_007308	DIABRO_025187	DIABRO_030906	DIABRO_041124
DIABRO_007213	CBF2	DREB	ABA_ind	-
DIABRO_033239	DREB2C	DREB	ABA_ind	-
DIABRO_022241	ERF34	DREB	ABA_ind	DIABRO_019403	DIABRO_027622	DIABRO_028083	DIABRO_039719	DIABRO_042379
DIABRO_016561	ERF34	DREB	ABA_ind	DIABRO_010020	DIABRO_013767	DIABRO_020743	DIABRO_021419	DIABRO_021419	DIABRO_027617	DIABRO_037095
DIABRO_043306	ERF34	DREB	ABA_ind	DIABRO_013767	DIABRO_017908	DIABRO_020743	DIABRO_021419	DIABRO_025790	DIABRO_027617	DIABRO_030906	DIABRO_032623	DIABRO_041124
DIABRO_020233	ERF43	DREB	ABA_ind	DIABRO_007308	DIABRO_013767	DIABRO_020709	DIABRO_020743	DIABRO_025187	DIABRO_027617	DIABRO_031842	DIABRO_038380
DIABRO_021454	ERF43	DREB	ABA_ind	DIABRO_012336	DIABRO_013767	DIABRO_013845	DIABRO_027617
DIABRO_004404	ERF43	DREB	ABA_ind	DIABRO_010026	DIABRO_012336	DIABRO_030906	DIABRO_037551	DIABRO_041124
DIABRO_016693	ERF58_RAP2.4	DREB	ABA_dep/ABA_ind	DIABRO_010026	DIABRO_017908	DIABRO_029982	DIABRO_030906	DIABRO_032623	DIABRO_038380
DIABRO_022632	ERF58_RAP2.4	DREB	ABA_dep/ABA_ind	DIABRO_037551
DIABRO_043182	ERF58_RAP2.4	DREB	ABA_dep/ABA_ind	DIABRO_027622	DIABRO_039719
DIABRO_016491	GRF7	GRF	ABA_ind	DIABRO_010026	DIABRO_014285	DIABRO_018432	DIABRO_020615	DIABRO_037095	DIABRO_039719	DIABRO_043572
DIABRO_005322	GRF7	GRF	ABA_ind	DIABRO_012352	DIABRO_030906	DIABRO_032623	DIABRO_041124
DIABRO_043373	GRF7	GRF	ABA_ind	DIABRO_012352	DIABRO_023861	DIABRO_034718
DIABRO_040057	HARDY	DREB	ABA_ind	-
DIABRO_039852	HSFA1D	HSF	ABA_ind	DIABRO_010026	DIABRO_020615
DIABRO_019020	HSFA1D	HSF	ABA_ind	-
DIABRO_034924	HSFA3	HSF	ABA_ind	DIABRO_004665	DIABRO_011831	DIABRO_020504	DIABRO_027617	DIABRO_027961
DIABRO_014633	NAC020	NAC	ABA_dep	DIABRO_037551
DIABRO_013814	NAC020	NAC	ABA_dep	-
DIABRO_026785	TGA4	bZIP	ABA_dep	DIABRO_027622	DIABRO_029982
DIABRO_033049	TINY	DREB	ABA_ind	DIABRO_025190	DIABRO_027617	DIABRO_028083	DIABRO_036764
DIABRO_039957	TINY2	DREB	ABA_ind	DIABRO_013767	DIABRO_013845	DIABRO_020743	DIABRO_027617	DIABRO_038380
DIABRO_028459	TINY2	DREB	ABA_ind	DIABRO_005722
DIABRO_027875	TINY2	DREB	ABA_ind	DIABRO_013767	DIABRO_017908	DIABRO_020743	DIABRO_025790	DIABRO_027617	DIABRO_030906	DIABRO_032623	DIABRO_041124
DIABRO_014328	TINY2	DREB	ABA_ind	DIABRO_013767	DIABRO_020743	DIABRO_025790	DIABRO_027617
DIABRO_015103	TINY2	DREB	ABA_ind	DIABRO_012352	DIABRO_013767	DIABRO_027617
DIABRO_011032	WRKY2	WRKY	ABA_dep	DIABRO_029083	DIABRO_035720	DIABRO_037551	DIABRO_038380	DIABRO_039719
DIABRO_034930	WRKY33	WRKY	ABA_ind	DIABRO_007308	DIABRO_010020	DIABRO_019403	DIABRO_025187	DIABRO_025790	DIABRO_034718	DIABRO_036764	DIABRO_043572
DIABRO_039285	WRKY40	WRKY	ABA_dep	DIABRO_007308	DIABRO_019403
DIABRO_010406	WRKY40	WRKY	ABA_dep	DIABRO_012336	DIABRO_017442	DIABRO_019403	DIABRO_042379
DIABRO_013642	WRKY40	WRKY	ABA_dep	DIABRO_020615	DIABRO_020743
DIABRO_018241	WRKY40	WRKY	ABA_dep	DIABRO_010026
