## Supplementary material for "Eco-physiological and transcriptomic plasticity of *Dianthus inoxianus* in response to drought": Table S7

TF	module	targets_in_module	n_targets	module_size	frac_in_module	padj
DIABRO_003511	blue	30	1486	50	0.0201884253028264	8.29676103665762e-24
DIABRO_029351	blue	27	1560	50	0.0173076923076923	2.67080174572028e-19
DIABRO_000234	blue	28	1832	50	0.0152838427947598	5.6459324898854e-19
DIABRO_039274	blue	24	1403	50	0.0171062009978617	5.09241373719236e-17
DIABRO_013185	blue	28	1864	50	0.0150214592274678	5.6459324898854e-19
DIABRO_030674	chocolate4	36	944	69	0.038135593220339	1.69618710731385e-33
DIABRO_020279	chocolate4	49	1765	69	0.0277620396600567	6.44783913597888e-42
DIABRO_033608	chocolate4	47	1689	69	0.0278271166370634	5.97479429110572e-40
DIABRO_000984	chocolate4	47	1957	69	0.0240163515585079	3.61196550303777e-37
DIABRO_018984	chocolate4	41	1544	69	0.0265544041450777	5.4238756328389e-33
DIABRO_018813	darkgoldenrod1	130	2055	230	0.0632603406326034	3.07504482453248e-87
DIABRO_001330	darkgoldenrod1	112	1887	230	0.059353471118177	6.91097951788507e-70
DIABRO_022736	darkgoldenrod1	119	2115	230	0.0562647754137116	1.72911479967946e-72
DIABRO_018620	darkgoldenrod1	93	1413	230	0.0658174097664544	3.49771079154338e-60
DIABRO_006313	darkgoldenrod1	99	1811	230	0.0546659304251795	2.60065759527142e-57
DIABRO_039598	darkorchid3	92	1742	144	0.052812858783008	9.69924261929817e-75
DIABRO_014322	darkorchid3	98	2006	144	0.0488534396809571	1.2946404544543e-77
DIABRO_009139	darkorchid3	83	1696	144	0.048938679245283	2.60083713950303e-63
DIABRO_006313	darkorchid3	84	1811	144	0.0463832136940917	2.02800276708528e-62
DIABRO_025623	darkorchid3	91	2118	144	0.0429650613786591	5.97832790617913e-66
DIABRO_043565	darkturquoise	39	1401	48	0.0278372591006424	6.36324503559457e-41
DIABRO_018680	darkturquoise	37	1531	48	0.0241672109732201	3.44717626700321e-36
DIABRO_012222	darkturquoise	42	2004	48	0.0209580838323353	8.60158680426977e-41
DIABRO_030795	darkturquoise	36	1859	48	0.0193652501344809	1.57849758130074e-31
DIABRO_023474	darkturquoise	34	1740	48	0.0195402298850575	2.35891156573239e-29
DIABRO_010078	ivory	32	1719	49	0.0186154741128563	2.92142973050005e-25
DIABRO_018620	ivory	27	1413	49	0.0191082802547771	9.70024160301034e-21
DIABRO_008904	ivory	24	1263	49	0.0190023752969121	3.48644589085235e-18
DIABRO_031376	ivory	26	1643	49	0.0158247108947048	3.48644589085235e-18
DIABRO_015098	ivory	27	1767	49	0.0152801358234295	2.19538996698508e-18
DIABRO_025748	lavenderblush3	28	1091	55	0.0256645279560037	1.79344605794572e-23
DIABRO_036713	lavenderblush3	36	1861	55	0.0193444384739387	1.73465414853827e-27
DIABRO_034334	lavenderblush3	28	1253	55	0.0223463687150838	4.18011059305597e-22
DIABRO_009657	lavenderblush3	31	1543	55	0.0200907323395982	1.79344605794572e-23
DIABRO_023705	lavenderblush3	33	1954	55	0.0168884339815763	3.67473389035838e-23
DIABRO_021500	mediumpurple1	48	1997	67	0.0240360540811217	8.79082935629285e-39
DIABRO_018584	mediumpurple1	39	1662	67	0.0234657039711191	2.11581209368598e-29
DIABRO_004043	mediumpurple1	46	2435	67	0.0188911704312115	3.69294773716875e-32
DIABRO_007161	mediumpurple1	35	1605	67	0.0218068535825545	6.37597133040691e-25
DIABRO_025936	mediumpurple1	35	1640	67	0.0213414634146341	1.15237598715307e-24
DIABRO_015516	midnightblue	39	1375	49	0.0283636363636364	1.43406612187325e-40
DIABRO_021798	midnightblue	37	1476	49	0.0250677506775068	5.2224674048601e-36
DIABRO_013140	midnightblue	36	1550	49	0.0232258064516129	1.14917090492607e-33
DIABRO_031209	midnightblue	37	1756	49	0.0210706150341686	1.55104905900406e-33
DIABRO_016378	midnightblue	32	1575	49	0.0203174603174603	3.75713713282646e-27
DIABRO_002209	navajowhite4	58	1089	82	0.0532598714416896	5.37301815010913e-62
DIABRO_000809	navajowhite4	63	1763	82	0.0357345433919455	1.70784824173361e-58
DIABRO_033608	navajowhite4	51	1689	82	0.0301953818827709	9.82224674878491e-41
DIABRO_009674	navajowhite4	57	2154	82	0.0264623955431755	7.70815732821515e-44
DIABRO_021605	navajowhite4	44	1345	82	0.0327137546468401	1.57291906176398e-35
DIABRO_042164	palegreen4	70	1451	139	0.0482425913163336	1.50536351944416e-51
DIABRO_004244	palegreen4	71	1867	139	0.0380289234065345	1.16229218545406e-45
DIABRO_023924	palegreen4	65	1628	139	0.0399262899262899	2.02893581181127e-42
DIABRO_037883	palegreen4	57	1582	139	0.0360303413400759	4.86061209779779e-34
DIABRO_003099	palegreen4	45	1108	139	0.0406137184115523	2.26202216726628e-28
DIABRO_008827	plum3	51	1958	60	0.026046986721144	9.87401861836988e-49
DIABRO_006188	plum3	43	1734	60	0.02479815455594	7.39446025763455e-38
DIABRO_037895	plum3	45	1897	60	0.0237216657880865	3.22136002164943e-39
DIABRO_011069	plum3	46	2046	60	0.0224828934506354	3.20323445380895e-39
DIABRO_012105	plum3	46	2181	60	0.0210912425492893	2.92803780202816e-38
DIABRO_040144	purple2	42	1273	82	0.0329929300864101	7.03703183060289e-33
DIABRO_034690	purple2	44	1604	82	0.027431421446384	6.85931285539587e-32
DIABRO_042224	purple2	42	1527	82	0.0275049115913556	2.92138573268735e-30
DIABRO_004799	purple2	47	1880	82	25	1.16569285734227e-32
DIABRO_009299	purple2	40	1580	82	0.0253164556962025	3.28218155761377e-27
DIABRO_001823	sienna	54	1777	89	0.0303882948790096	1.3371044861933e-40
DIABRO_025623	sienna	55	2118	89	0.0259678942398489	3.0662084492772e-38
DIABRO_013202	sienna	48	1779	89	0.0269814502529511	4.28119098646921e-33
DIABRO_011211	sienna	53	2219	89	0.0238846327174403	9.77240935999424e-35
DIABRO_039598	sienna	43	1742	89	0.0246842709529277	2.2654057379366e-27
DIABRO_006068	yellow2	44	1010	69	0.0435643564356436	2.71500665087409e-45
DIABRO_025615	yellow2	53	1769	69	0.0299604296212549	1.52445066461544e-48
DIABRO_024466	yellow2	52	1748	69	0.0297482837528604	2.14309220516361e-47
DIABRO_028588	yellow2	47	1594	69	0.0294855708908407	2.03027130111744e-41
DIABRO_042109	yellow2	47	1777	69	0.0264490714687676	2.51481610924803e-39
